# Whole-Brain Cell-Cell Interaction Axes Explaining Tissue Vulnerability Across the Neurodegenerative Spectrum

**DOI:** 10.1101/2025.07.21.665217

**Authors:** Veronika Pak, Joon Hwan Hong, Tobias Robert Baumeister, Gleb Bezgin, Corina Nagy, Simon Ducharme, Mahsa Dadar, Yashar Zeighami, Yasser Iturria-Medina

**Author notes:** Correspondence to: Yasser Iturria Medina, PhD, Montreal Neurological Institute, McGill University, Quebec, Canada, H3A 2B4.

## Abstract

Disrupted cell-cell communication represents a fundamental mechanism underlying neurodegeneration, yet how specific intercellular signaling patterns relate to regional brain vulnerability remains poorly understood. Here, we map whole-brain intercellular interaction networks and their spatial correspondence with tissue damage across 13 neurodegenerative conditions, including early– and late-onset Alzheimer’s disease, presenilin-1 mutations, clinical and pathological subtypes of frontotemporal lobar degeneration, Parkinson’s disease, dementia with Lewy bodies, and amyotrophic lateral sclerosis. By integrating multiregional single-nucleus and bulk RNA-seq data with curated cell-cell interaction databases and structural MRI, we reconstruct over 1,000 whole-brain maps of ligand-receptor interactions and quantify their associations with regional atrophy patterns. Multivariate analysis identifies three dominant axes of intercellular communication that explain regional vulnerability to neurodegeneration. Notably, the first axis involves neuron-astrocyte-microglia interactions, explaining atrophy patterns shared by frontotemporal lobar degeneration and Alzheimer’s disease subtypes. Two complementary axes involving neurons, endothelial cells, and astrocytes explain patterns specific to mutations in PS1 and Parkinson’s disease. Importantly, validation in an independent post-mortem cohort (N = 375) confirms that late-onset Alzheimer’s disease-associated cell-cell interactions predict observed frontal cortex atrophy. These results establish a systematic framework linking local intercellular communication networks to spatial patterns of neurodegeneration, revealing both shared and disease-specific molecular pathways that drive regional brain vulnerability and identifying cellular interaction targets for precision therapeutic interventions.
