## Supplementary Table 1 for "Whole-Brain Cell-Cell Interaction Axes Explaining Tissue Vulnerability Across the Neurodegenerative Spectrum"

### Sheet: Sheet1
Origin of each disorder-associated t-statistic map.
Disease	Study	Year of publication	Journal / Database	Diseased participants (n)	Controls (n)	Method	Pathology confirmed
LOAD	Harper et al	2017	Neurol Neurosurg Psychiatry	68	73	VBM	yes
EOAD	Harper et al	2017	Neurol Neurosurg Psychiatry	29	73	VBM	yes
PS-1	Harper et al	2017	Neurol Neurosurg Psychiatry	10	73	VBM	yes
DLB	Harper et al	2017	Neurol Neurosurg Psychiatry	25	73	VBM	yes
FTLD-3RTau	Harper et al	2017	Neurol Neurosurg Psychiatry	11	73	VBM	yes
FTLD-4RTau	Harper et al	2017	Neurol Neurosurg Psychiatry	17	73	VBM	yes
FTLD-TDP43A	Harper et al	2017	Neurol Neurosurg Psychiatry	12	73	VBM	yes
FTLD-TDP43C	Harper et al	2017	Neurol Neurosurg Psychiatry	14	73	VBM	yes
PD	Zeighami et al	2015	eLife	232	117	DBM + ICA*	no
bvFTD	Dadar and Metz	2023	Zenodo	70	133	DBM	no
nfvPPA	Dadar and Metz	2023	Zenodo	36	133	DBM	no
svPPA	Dadar and Metz	2023	Zenodo	30	133	DBM	no
ALS	Dadar et al.	2020	Brain Communications	66	42	DBM	some
ICA* = tensor probabilistic independent component analysis
