## Supplementary Table 4 for "Whole-Brain Cell-Cell Interaction Axes Explaining Tissue Vulnerability Across the Neurodegenerative Spectrum"

### Sheet: Sheet1
Pair	PET Map	Mean Fisher''s z (Spearman rho)	p_exact (spatial permutations)
GNAI2_DRD2	'D1'	0.63986	'0.000999'
GNAI2_DRD2	D2/3'	1.05409	'0.000999'
GNAI2_DRD2	'DAT'	0.808969	'0.000999'
GNAI2_DRD3	'D1'	0.447248	'0.000999'
GNAI2_DRD3	'D2'	0.559762	'0.000999'
GNAI2_DRD3	'DAT'	0.665193	'0.000999'
GNAI2_DRD4	'D1'	0.16558	' 0.23077'
GNAI2_DRD4	'D2/3'	0.0440772	' 0.66633'
GNAI2_DRD4	'DAT'	-0.118711	' 0.2048'
GNAS_DRD1	'D1'	0.497204	'0.002997'
GNAS_DRD1	'D2/3'	0.30059	'0.003996'
GNAS_DRD1	'DAT'	-0.0502056	' 0.61139'
GNAS_DRD5	'D1'	0.511046	'0.000999'
GNAS_DRD5	'D2/3'	0.449042	'0.000999'
GNAS_DRD5	'DAT'	0.0876904	' 0.37962'
RIMS1_SLC18A2	'D1'	-0.17471	' 0.27772'
RIMS1_SLC18A2	'D2/3'	0.0604167	' 0.54845'
RIMS1_SLC18A2	'DAT'	0.32247	'0.000999'
SYN2_SLC18A2	'D1'	-0.0665914	' 0.67532'
SYN2_SLC18A2	'D2/3'	0.199885	'0.048951'
SYN2_SLC18A2	'DAT'	0.468646	'0.000999'
SYN3_SLC18A2	'D1'	-0.197989	' 0.21179'
SYN3_SLC18A2	'D2/3'	0.0334604	' 0.72627'
SYN3_SLC18A2	'DAT'	0.373698	'0.000999'
