## Supplementary Table 4 for "Whole-Brain Cell-Cell Interaction Axes Explaining Tissue Vulnerability Across the Neurodegenerative Spectrum"

### Sheet: Interactions
LV1					LV2					LV3
Pair	Interaction	Weight	95% CI Lower	95% CI Upper	Pair	Interaction	Weight	95% CI Lower	95% CI Upper	Pair	Interaction	Weight	95% CI Lower	95% CI Upper
COL1A1_CD36	Endothelial-Microglia	0.0727769	0.0730841	0.0724697	FAM3C_GLRA2	Neuron-Neuron	-0.0979949	-0.0974283	-0.0985615	NPTX1_NPTXR	Neuron-Neuron	-0.0962499	-0.0973113	-0.0951884
LGI2_ADAM22	Neuron-Neuron	-0.0714598	-0.0711716	-0.0717481	SLIT3_ROBO1	Neuron-Neuron	-0.0901887	-0.0896491	-0.0907282	TNS3_MET	Astrocyte-Neuron	-0.0951485	-0.0960607	-0.0942363
PDYN_OPRM1	Neuron-Neuron	0.071456	0.0717323	0.0711797	LGI3_ADAM22	Oligodendrocyte-Neuron	0.0885665	0.0891113	0.0880217	LRIG1_MET	Astrocyte-Neuron	-0.0916306	-0.0924875	-0.0907737
CD36_TLR4	Microglia-Microglia	0.0712157	0.0715228	0.0709085	LAMB3_SV2C	Neuron-Neuron	0.0860019	0.0865091	0.0854946	DCN_MET	Endothelial-Neuron	-0.0892444	-0.0900998	-0.088389
THBS1_CD36	Endothelial-Microglia	0.0699517	0.0702695	0.0696339	LGI2_ADAM23	Neuron-Neuron	0.0857587	0.0863061	0.0852113	TIMP3_MET	Astrocyte-Neuron	-0.0875134	-0.0883543	-0.0866725
FGF9_FGFR3	Neuron-Astrocyte	-0.0694878	-0.0692229	-0.0697527	LGI3_FLOT1	Oligodendrocyte-Neuron	0.0826778	0.0831746	0.082181	GAL_HLA-DPA1	Neuron-Microglia	0.0835787	0.0827109	0.0844466
LGI2_ADAM11	Neuron-Neuron	-0.0690815	-0.0687714	-0.0693917	LGI3_ADAM23	Oligodendrocyte-Neuron	0.0822586	0.0827302	0.081787	BDNF_ERBB2	Neuron-Astrocyte	-0.0832645	-0.0844447	-0.0820843
THBS3_CD36	Neuron-Microglia	0.068785	0.0690979	0.068472	ADAM23_CACNG2	Neuron-Neuron	0.080845	0.0814305	0.0802596	WNT6_FZD6	Neuron-Endothelial	0.0809895	0.0798614	0.0821175
FGF9_FLRT1	Neuron-Neuron	-0.0680361	-0.0677569	-0.0683153	LAMA2_SV2C	Endothelial-Neuron	0.0791137	0.0796652	0.0785622	HGF_MET	Astrocyte-Neuron	-0.0785216	-0.079393	-0.0776501
THBS2_CD36	Neuron-Microglia	0.066241	0.0665587	0.0659233	LGI3_STX1A	Oligodendrocyte-Neuron	0.0769771	0.0774475	0.0765066	GAL_ADRA2A	Neuron-Neuron	0.0782145	0.0772131	0.079216
CD36_TLR6	Microglia-Microglia	0.0659746	0.0662993	0.0656499	NLGN3_GRM1	Neuron-Neuron	-0.0758584	-0.0753743	-0.0763424	LAMA2_SV2C	Endothelial-Neuron	0.0774092	0.076371	0.0784473
AGT_HTR2C	Astrocyte-Neuron	0.0653727	0.0656792	0.0650661	WNT10B_FZD7	Neuron-Neuron	-0.074989	-0.0744391	-0.0755388	SEMA5A_MET	Neuron-Neuron	-0.0747429	-0.0755471	-0.0739387
PDYN_OPRK1	Neuron-Neuron	0.0652406	0.065533	0.0649483	EFNB2_GRM1	Neuron-Neuron	-0.0736931	-0.0732197	-0.0741665	GNAI2_ADRA2B	Endothelial-Neuron	0.0725274	0.0713328	0.0737221
LAMA1_ITGB8	Astrocyte-Neuron	0.0643589	0.0646548	0.0640629	SHANK2_GRM1	Neuron-Neuron	-0.0719543	-0.071502	-0.0724065	BDNF_SORT1	Neuron-Neuron	-0.0723103	-0.0733599	-0.0712607
APOC1_APP	Microglia-Neuron	0.0641233	0.0644264	0.0638201	ADCYAP1_RAMP3	Neuron-Endothelial	0.0715869	0.0720336	0.0711403	RIMS1_SLC17A7	Neuron-Neuron	-0.0720975	-0.0732509	-0.0709442
GSTO1_RYR1	Neuron-Neuron	0.06338	0.0637006	0.0630594	POMC_RAMP3	Neuron-Endothelial	0.0715378	0.0720222	0.0710535	ADO_ADORA2A	Neuron-Neuron	0.0714281	0.0701601	0.0726962
HSP90B1_ERBB2	Neuron-Astrocyte	0.0631498	0.0635367	0.0627629	GNAI2_OPRM1	Endothelial-Neuron	-0.0711926	-0.0706614	-0.0717238	LAMB2_SV2C	Astrocyte-Neuron	0.0706163	0.0694901	0.0717426
LAMA1_GPC1	Astrocyte-Neuron	0.0631402	0.0634109	0.0628696	ADAM23_ADAM22	Neuron-Neuron	0.0707771	0.0713778	0.0701763	COL4A4_CD44	OPC-Astrocyte	0.0702176	0.0693227	0.0711125
LIN7C_HTR2C	Neuron-Neuron	0.0630587	0.0633708	0.0627466	CALM1_OPRM1	Neuron-Neuron	-0.070756	-0.0702406	-0.0712714	NPTX2_NPTXR	Neuron-Neuron	-0.0696166	-0.0705065	-0.0687267
CALM1_HTR2C	Neuron-Neuron	0.0630025	0.0632781	0.0627269	LAMA4_SV2C	Endothelial-Neuron	0.0698318	0.0703976	0.0692661	SEMA4D_MET	Oligodendrocyte-Neuron	-0.0690323	-0.0698601	-0.0682046
LAMA1_SDC2	Astrocyte-Astrocyte	0.0628875	0.0632131	0.0625619	NRG1_NETO2	Neuron-Neuron	0.0693067	0.0698858	0.0687276	PENK_OPRM1	Neuron-Neuron	0.0682019	0.0670786	0.0693253
LAMA1_ITGA7	Astrocyte-Astrocyte	0.0623149	0.0626018	0.062028	CADM1_CADM3	Astrocyte-Neuron	-0.0691688	-0.0687355	-0.0696021	CALM1_PDE1A	Neuron-Oligodendrocyte	-0.0679849	-0.0691527	-0.0668172
LAMA1_SV2B	Astrocyte-Neuron	0.0622731	0.0625355	0.0620107	CADM3_CADM1	Neuron-Astrocyte	-0.0691688	-0.0687355	-0.0696021	FSTL5_CNTN5	Neuron-Neuron	-0.0677989	-0.0687698	-0.066828
CALM3_ABCA1	Neuron-Astrocyte	0.0622223	0.0625147	0.0619299	NLGN4X_GRM1	Neuron-Neuron	-0.0679792	-0.0675449	-0.0684136	LAMA2_CD44	Endothelial-Astrocyte	0.0670963	0.0662282	0.0679644
LAMA1_ITGA3	Astrocyte-Neuron	0.0620805	0.0623922	0.0617689	L1CAM_ERBB2	Neuron-Astrocyte	-0.0677919	-0.0672438	-0.06834	SHANK2_NRXN3	Neuron-Neuron	-0.0660829	-0.0670877	-0.0650781
LAMA1_RPSA	Astrocyte-Neuron	0.0619171	0.0622124	0.0616217	CACNA2D3_CACNG2	Neuron-Neuron	0.0677366	0.0681916	0.0672815	VIP_NPR3	Neuron-Neuron	-0.064557	-0.0653105	-0.0638035
APOE_GPC4	Astrocyte-Astrocyte	0.0619108	0.0622385	0.0615831	LAMC1_SV2C	Endothelial-Neuron	0.0672092	0.0677868	0.0666316	RSPO2_LGR6	Neuron-Astrocyte	-0.063734	-0.0646869	-0.0627811
LAMA1_ITGB4	Astrocyte-Endothelial	0.0615312	0.0618377	0.0612247	RPS27A_ERBB2	Neuron-Astrocyte	-0.0669514	-0.0663906	-0.0675122	LAMC1_SV2C	Endothelial-Neuron	0.0636904	0.0625855	0.0647954
WNT10B_FZD2	Neuron-Astrocyte	0.0614764	0.0617311	0.0612217	GNAI2_BDKRB2	Endothelial-Neuron	-0.0663606	-0.0658057	-0.0669154	GNAI2_DRD3	Neuron-Neuron	0.0629626	0.0616458	0.0642794
CALM1_TRPC3	Neuron-Neuron	-0.0610939	-0.0608096	-0.0613781	ADCYAP1_VIPR2	Neuron-Neuron	0.0657482	0.0661959	0.0653006	LAMA2_ITGB4	Endothelial-Endothelial	0.0627527	0.0618625	0.0636428
SLIT3_ROBO2	Neuron-Neuron	0.0607643	0.0610648	0.0604638	LAMB2_SV2C	Astrocyte-Neuron	0.0656224	0.0661864	0.0650584	EFNB2_EPHA3	Neuron-Neuron	-0.0622787	-0.0632202	-0.0613373
LAMA1_ITGAV	Astrocyte-Neuron	0.0604538	0.0607831	0.0601244	LAMB1_SV2C	Neuron-Neuron	0.0651345	0.0657412	0.0645277	CALM2_PDE1A	Neuron-Oligodendrocyte	-0.0621867	-0.0633385	-0.0610349
GNAI2_EDNRB	Endothelial-Astrocyte	0.0601965	0.0605859	0.059807	CD14_CD36	Microglia-Microglia	-0.0651083	-0.0644437	-0.0657729	LAMA4_SV2C	Endothelial-Neuron	0.0616928	0.0606061	0.0627794
IL1B_ADRB2	Microglia-Microglia	0.0601164	0.0604072	0.0598256	ADAM23_CACNG8	Neuron-Neuron	0.0650389	0.0656161	0.0644617	VEGFA_CD44	Neuron-Astrocyte	0.0610337	0.0601364	0.061931
HSP90B1_TLR4	Neuron-Microglia	0.05962	0.0599429	0.059297	SERPINF1_PLXDC1	Microglia-Endothelial	0.0648195	0.0652827	0.0643562	CD44_SELE	Astrocyte-Endothelial	0.0608112	0.059866	0.0617563
LAMA1_SV2A	Astrocyte-Neuron	0.0595705	0.059848	0.0592929	NLGN1_GRM1	Neuron-Neuron	-0.0639714	-0.0635733	-0.0643695	SELE_CD44	Endothelial-Astrocyte	0.0608112	0.059866	0.0617563
PTHLH_ADCYAP1R1	Neuron-Astrocyte	0.0588459	0.0591296	0.0585621	CRH_RAMP3	Neuron-Endothelial	0.0638155	0.0642158	0.0634151	COL4A4_ITGA2	OPC-Neuron	0.0607605	0.0598827	0.0616384
CD14_CD36	Microglia-Microglia	0.0586042	0.0589767	0.0582317	CALM2_SCN10A	Neuron-Neuron	0.0636512	0.0642003	0.0631021	RSPO2_RNF43	Neuron-Astrocyte	-0.0606364	-0.0616083	-0.0596646
CCL4_HTR2C	Microglia-Neuron	0.0585021	0.0587757	0.0582284	POMC_OPRM1	Neuron-Neuron	-0.0632148	-0.0626716	-0.0637579	PTHLH_VIPR1	Neuron-Neuron	-0.060565	-0.0615263	-0.0596037
ARPC5_ADRB2	Neuron-Microglia	0.0584486	0.0587411	0.058156	GAL_GALR1	Neuron-OPC	0.0630642	0.0635052	0.0626233	PENK_OPRK1	Neuron-Neuron	0.0602825	0.0589976	0.0615675
PDGFB_PDGFRA	Endothelial-Neuron	0.0583277	0.0586464	0.0580091	POSTN_PTK7	Neuron-Neuron	0.0629282	0.0634334	0.062423	AIMP1_NTRK1	Neuron-Neuron	0.0601346	0.059009	0.0612602
GNAI2_DRD2	Neuron-Neuron	0.057897	0.0582255	0.0575684	RSPO3_LRP6	Neuron-Oligodendrocyte	-0.0617544	-0.0612083	-0.0623004	WNT6_FZD3	Neuron-Neuron	0.0598717	0.0586267	0.0611167
GNAI2_OPRK1	Endothelial-Neuron	0.0578295	0.0581473	0.0575117	NRG1_GPC1	Neuron-Neuron	0.0617438	0.0623324	0.0611553	COL4A4_ITGB3	OPC-Microglia	0.05986	0.0588992	0.0608209
POMC_OPRK1	Neuron-Neuron	0.0572089	0.0575399	0.0568779	ALOX5AP_ALOX5	Microglia-Microglia	-0.0611442	-0.0606565	-0.061632	COL4A3_CD44	Neuron-Astrocyte	0.0594256	0.0585423	0.0603089
LAMA1_ERBB3	Astrocyte-Oligodendrocyte	0.0572045	0.0574937	0.0569153	LAMB3_SV2A	Neuron-Neuron	0.0611281	0.0616192	0.0606371	TXLNA_STX1A	Neuron-Neuron	-0.0593992	-0.0603258	-0.0584726
APOC1_LSR	Microglia-Endothelial	0.0567815	0.0571579	0.0564052	VIP_RAMP3	Neuron-Endothelial	0.060956	0.0613855	0.0605265	SPP1_CD44	Microglia-Astrocyte	0.0589828	0.0580875	0.059878
PTHLH_ADRB2	Neuron-Microglia	0.0566295	0.0569057	0.0563532	CACNA2D3_CACNG8	Neuron-Neuron	0.0606709	0.0611609	0.060181	MST1_MST1R	Astrocyte-Neuron	-0.0589568	-0.0598827	-0.0580309
LAMA1_CHRM1	Astrocyte-Neuron	0.0566004	0.0568499	0.056351	SPON2_ITGAM	Neuron-Microglia	-0.0603573	-0.059831	-0.0608836	GRN_NTRK1	Microglia-Neuron	0.0589555	0.0578249	0.0600861
IGSF10_MILR1	Microglia-Microglia	0.0564448	0.0567929	0.0560967	COL9A2_ITGA11	Oligodendrocyte-Neuron	0.0600914	0.0606447	0.0595382	LAMB1_SV2C	Neuron-Neuron	0.0586964	0.057547	0.0598458
APOE_GPC5	Astrocyte-Astrocyte	0.0564171	0.0567308	0.0561035	RSPO3_RNF43	Neuron-Astrocyte	-0.0596719	-0.0592444	-0.0600995	BDNF_NTRK2	Neuron-Astrocyte	-0.0586767	-0.0598012	-0.0575522
APOE_ABCA1	Astrocyte-Astrocyte	0.0562274	0.0565826	0.0558721	EMB_SLC16A7	Microglia-Neuron	0.0594018	0.0599578	0.0588458	NRG1_NETO2	Neuron-Neuron	0.0583961	0.0574592	0.0593329
CALM1_ABCA1	Neuron-Astrocyte	0.0557037	0.0560372	0.0553701	AGT_CCR5	Astrocyte-Microglia	-0.0579734	-0.0573704	-0.0585763	GPI_NTRK1	Neuron-Neuron	0.0583023	0.0571746	0.0594299
RGMB_BMPR1B	Neuron-Astrocyte	0.0554916	0.0558472	0.055136	IL1B_ADRB2	Microglia-Microglia	-0.0578786	-0.0572478	-0.0585094	CD34_SELL	Endothelial-Endothelial	0.058163	0.057217	0.0591091
PLTP_ABCA1	Astrocyte-Astrocyte	0.0554724	0.0558382	0.0551065	GNAI2_GALR1	Endothelial-OPC	0.0574439	0.0578855	0.0570022	CALM3_PDE1A	Neuron-Oligodendrocyte	-0.0581424	-0.059153	-0.0571317
RPS27A_TLR4	Neuron-Microglia	0.0552437	0.0555974	0.05489	COL1A1_CD36	Endothelial-Microglia	-0.0567362	-0.0560981	-0.0573743	LAMB2_CD44	Astrocyte-Astrocyte	0.0580742	0.0571838	0.0589646
TUSC3_MAGT1	Neuron-Neuron	0.054763	0.0550995	0.0544265	GNAI2_SSTR2	Endothelial-Neuron	-0.056675	-0.0560937	-0.0572563	COPA_NTRK1	Neuron-Neuron	0.0579043	0.0567912	0.0590173
TRIL_TLR4	Astrocyte-Astrocyte	0.0546963	0.0551178	0.0542748	UBC_ERBB2	Neuron-Astrocyte	-0.0563792	-0.0558216	-0.0569368	EFNB2_EPHA5	Neuron-Neuron	-0.0577367	-0.0586215	-0.0568519
SLIT1_ROBO1	Neuron-Neuron	0.0546318	0.0548841	0.0543794	RSPO2_LGR5	Neuron-Oligodendrocyte	0.0557396	0.0562203	0.0552589	LGI4_ADAM11	Astrocyte-Neuron	-0.0575768	-0.0587356	-0.0564181
NCAN_CDH2	Astrocyte-Neuron	0.054468	0.0547332	0.0542028	VIP_VIPR2	Neuron-Neuron	0.0556991	0.0561405	0.0552577	COL9A2_CD44	Oligodendrocyte-Astrocyte	0.0575501	0.0566493	0.0584508
IL18_IL18R1	Microglia-Neuron	0.0544386	0.054787	0.0540902	CD274_PDCD1	Microglia-Neuron	0.0552484	0.0558593	0.0546375	LAMB2_ITGB4	Astrocyte-Endothelial	0.057536	0.0564951	0.0585769
GPC6_GPC4	Neuron-Astrocyte	0.0541737	0.0545109	0.0538366	BMP8B_PLAUR	OPC-Microglia	0.0550654	0.0555162	0.0546146	LAMB1_SV2B	Neuron-Neuron	-0.0569186	-0.057916	-0.0559212
SLIT3_ROBO1	Neuron-Neuron	0.0541336	0.0544689	0.0537983	CALM2_KCNQ5	Neuron-Neuron	0.0546852	0.0551191	0.0542512	THBS1_LRP5	Endothelial-Neuron	0.0568185	0.0557586	0.0578785
CALM3_KCNQ1	Neuron-Neuron	0.054115	0.0544082	0.0538218	BDNF_ERBB2	Neuron-Astrocyte	-0.0544182	-0.0538127	-0.0550238	VIP_VIPR1	Neuron-Neuron	-0.0560294	-0.0568443	-0.0552146
UBC_TLR4	Neuron-Microglia	0.0540202	0.0543578	0.0536826	ST6GAL1_EGFR	Microglia-Astrocyte	0.054415	0.0548357	0.0539944	POMC_VIPR1	Neuron-Neuron	-0.055979	-0.056879	-0.055079
CCL19_CCR1	Endothelial-Microglia	0.0533691	0.0537147	0.0530236	WNT6_FZD7	Neuron-Neuron	-0.0536496	-0.0531833	-0.054116	WNT6_FZD4	Neuron-Neuron	0.0557222	0.0545691	0.0568754
SEMA4F_NRP2	Neuron-Neuron	0.0533115	0.0536773	0.0529458	RGMA_BAMBI	Astrocyte-Neuron	0.053545	0.0540718	0.0530182	CD38_PECAM1	Astrocyte-Endothelial	0.0553555	0.0543934	0.0563175
APOE_APP	Astrocyte-Neuron	0.0532773	0.0536122	0.0529424	LIN7C_ABCA1	Neuron-Astrocyte	-0.0534009	-0.0528508	-0.053951	PECAM1_CD38	Endothelial-Astrocyte	0.0553555	0.0543934	0.0563175
PAPLN_SIRPA	Astrocyte-Neuron	0.0530256	0.0533052	0.052746	COL4A4_ITGA2	OPC-Neuron	0.0533232	0.053839	0.0528074	LGALS9_CD44	Neuron-Endothelial	0.0553113	0.0544214	0.0562012
PTHLH_PRLHR	Neuron-Neuron	0.0528542	0.0531407	0.0525677	CD274_CD80	Microglia-Microglia	0.0532848	0.0538887	0.052681	VEGFA_CDH5	Neuron-Endothelial	0.0550831	0.054024	0.0561423
ACTR2_ADRB2	Microglia-Microglia	0.0526099	0.0528953	0.0523246	CD80_CD274	Microglia-Microglia	0.0532848	0.0538887	0.052681	THBS3_CD36	Neuron-Microglia	-0.0548471	-0.0559338	-0.0537604
NCAN_SDC3	Astrocyte-OPC	0.0525795	0.0528521	0.0523069	LAMB3_ITGA2	Neuron-Neuron	0.0532597	0.0537475	0.052772	ENTPD1_ADORA2A	Neuron-Neuron	0.0547994	0.0535447	0.0560541
PLTP_APP	Astrocyte-Neuron	0.0525604	0.0528911	0.0522296	IL15RA_AXL	Endothelial-Microglia	0.0531975	0.0537965	0.0525986	COL4A5_CD44	Oligodendrocyte-Astrocyte	0.0547167	0.0538213	0.055612
WNT6_FZD2	Neuron-Astrocyte	0.0517167	0.0520269	0.0514065	CALM3_SCN10A	Neuron-Neuron	0.0529623	0.0534877	0.0524369	DLL4_NOTCH1	Endothelial-Neuron	0.0544497	0.0533836	0.0555157
PDGFB_PDGFRB	Endothelial-Endothelial	0.0517146	0.0520668	0.0513624	NRG1_ERBB3	Neuron-Oligodendrocyte	0.0529412	0.0534458	0.0524366	NPY_GPR83	Neuron-Neuron	-0.0544113	-0.055343	-0.0534796
NRG1_GPC1	Neuron-Neuron	-0.0516417	-0.0512477	-0.0520357	CALM1_SCN10A	Neuron-Neuron	0.0528894	0.0534396	0.0523391	MIF_CD44	Oligodendrocyte-Astrocyte	0.0543712	0.0534831	0.0552592
GNAI2_P2RY12	Endothelial-Microglia	0.0513935	0.0517065	0.0510805	NTNG1_LRRC4C	Neuron-Neuron	0.0526675	0.0530614	0.0522735	LAMA1_SV2C	Astrocyte-Neuron	0.0537242	0.0526296	0.0548188
RSPO3_FZD8	Neuron-Astrocyte	0.0513774	0.0516783	0.0510765	LRRC4C_NTNG1	Neuron-Neuron	0.0526675	0.0530614	0.0522735	VGF_NTRK1	Neuron-Neuron	0.0537036	0.0525665	0.0548407
NPY_GPR83	Neuron-Neuron	0.0511962	0.0515271	0.0508654	BMP8B_ACVR1	OPC-Neuron	0.0525701	0.0530208	0.0521193	PLAU_ITGA3	Microglia-Neuron	-0.0535201	-0.0543244	-0.0527159
PROS1_AXL	OPC-Microglia	0.0510507	0.0513632	0.0507382	THBS1_CD36	Endothelial-Microglia	-0.0523469	-0.051697	-0.0529968	VEGFA_FLT4	Neuron-Endothelial	0.0533235	0.0522569	0.05439
RPS27A_ADRB2	Neuron-Microglia	0.0509318	0.0512436	0.0506201	F8_LDLR	Endothelial-Neuron	0.0523253	0.0528676	0.0517831	LPL_CD44	Microglia-Astrocyte	0.0531419	0.0521727	0.0541111
PDGFB_S1PR1	Endothelial-Astrocyte	0.0508288	0.0512106	0.050447	RSPO2_LGR6	Neuron-Astrocyte	0.0521631	0.0526806	0.0516455	FAM3C_GLRA2	Neuron-Neuron	-0.0529889	-0.0540304	-0.0519473
LAMA1_ITGA2	Astrocyte-Neuron	0.0507802	0.0510785	0.0504819	SLIT2_ROBO4	Neuron-Endothelial	0.0519967	0.052398	0.0515953	PDGFD_PDGFRB	Neuron-Endothelial	-0.0526523	-0.0534147	-0.0518899
NOG_RGMB	Astrocyte-Neuron	0.0507702	0.0511211	0.0504192	MAML2_NOTCH2	Astrocyte-Astrocyte	-0.0517095	-0.0512326	-0.0521863	FN1_CD44	Endothelial-Astrocyte	0.0526431	0.0517172	0.053569
RPS19_C5AR1	Microglia-Microglia	0.0506822	0.0510075	0.0503569	APOE_GPC1	Astrocyte-Neuron	-0.0515582	-0.0509284	-0.052188	WNT6_FZD2	Neuron-Astrocyte	0.0525745	0.0512833	0.0538657
CD24_SIGLEC10	Neuron-Microglia	0.0505492	0.0508836	0.0502148	AGT_FPR1	Astrocyte-Microglia	-0.0513718	-0.0507969	-0.0519467	LAMA4_CD44	Endothelial-Astrocyte	0.0523312	0.0514214	0.053241
GNAI2_P2RY13	Endothelial-Microglia	0.0505455	0.0508768	0.0502143	NRG3_EGFR	Neuron-Oligodendrocyte	0.0508652	0.0512834	0.050447	LAMB2_ITGA7	Astrocyte-Astrocyte	0.0522702	0.0512679	0.0532724
GNAI2_NPY1R	Endothelial-Neuron	0.0504165	0.050682	0.050151	TAC3_TACR1	Neuron-Neuron	0.0507805	0.0512648	0.0502963	COL1A1_CD44	Endothelial-Astrocyte	0.0520709	0.05108	0.0530618
PROS1_MERTK	OPC-Microglia	0.0503161	0.0505991	0.0500332	COL6A1_ITGA2	Neuron-Neuron	0.0507226	0.0512993	0.050146	PTMA_VIPR1	Neuron-Neuron	-0.0518523	-0.052758	-0.0509465
UBC_ADRB2	Neuron-Microglia	0.0502329	0.0505294	0.0499364	LAMB1_ITGB4	Neuron-Endothelial	-0.050697	-0.0501556	-0.0512385	PDYN_ADRA2A	Neuron-Neuron	-0.0517917	-0.052613	-0.0509704
CD38_PECAM1	Astrocyte-Endothelial	0.050124	0.0504452	0.0498027	GNAI2_CNR1	Endothelial-Neuron	-0.0505682	-0.0499698	-0.0511666	SEMA6B_PLXNA4	Neuron-Neuron	-0.0516636	-0.0524221	-0.0509051
PECAM1_CD38	Endothelial-Astrocyte	0.050124	0.0504452	0.0498027	APOE_GPC4	Astrocyte-Astrocyte	-0.050521	-0.0498637	-0.0511784	LAMA2_ITGA7	Endothelial-Astrocyte	0.0516555	0.0507616	0.0525494
NOG_BMPR1B	Astrocyte-Astrocyte	0.0499976	0.0503564	0.0496387	CTHRC1_FZD6	Neuron-Endothelial	0.0497017	0.0503124	0.049091	LPL_GPIHBP1	Microglia-Endothelial	0.0512635	0.0501129	0.0524141
FAT4_DCHS1	Neuron-Neuron	0.0498834	0.0502273	0.0495396	AGRN_ATP1A3	Endothelial-Neuron	0.0493937	0.0498149	0.0489725	COL4A3_ITGB3	Neuron-Microglia	0.0512174	0.050249	0.0521858
SLIT1_ROBO2	Neuron-Neuron	0.0497824	0.050041	0.0495238	PENK_OPRM1	Neuron-Neuron	-0.0493394	-0.0488111	-0.0498677	GNAI2_DRD2	Neuron-Neuron	0.0511693	0.0497329	0.0526056
GNAI2_C5AR1	Endothelial-Microglia	0.0497563	0.0500823	0.0494302	AGRN_ITGA2	Endothelial-Neuron	0.0493049	0.0497738	0.048836	COL1A1_FLT4	Endothelial-Endothelial	0.051164	0.0499893	0.0523387
CALM2_KCNQ1	Neuron-Neuron	0.0496875	0.0500582	0.0493168	DLL1_NOTCH4	Oligodendrocyte-Endothelial	0.0490502	0.0495533	0.048547	TIMP3_CD44	Astrocyte-Astrocyte	0.0511406	0.0502335	0.0520477
PTPRC_CXCR4	Microglia-Microglia	0.049602	0.0500432	0.0491607	RGMA_BMPR2	Astrocyte-Neuron	0.0485927	0.0490749	0.0481106	COL6A1_CD44	Neuron-Astrocyte	0.0509301	0.0500599	0.0518003
WNT10B_FZD8	Neuron-Astrocyte	0.0494491	0.0496989	0.0491993	LAMA2_SV2A	Endothelial-Neuron	0.0484185	0.0490347	0.0478023	IGSF10_SLAMF9	Microglia-Microglia	-0.0508955	-0.0517989	-0.0499921
LILRB4_FCGR1A	Microglia-Microglia	0.0494263	0.0497826	0.04907	LAMB1_ITGA7	Neuron-Astrocyte	-0.0483446	-0.0478588	-0.0488303	COL1A2_CD44	Endothelial-Astrocyte	0.050782	0.0498815	0.0516824
APOE_LRP4	Astrocyte-Neuron	0.0494224	0.0497853	0.0490596	PLAU_PDGFRB	Microglia-Endothelial	0.0482874	0.0487462	0.0478286	CD274_PDCD1	Microglia-Neuron	0.0506962	0.0496183	0.0517741
LAMA1_CD44	Astrocyte-Astrocyte	0.0492422	0.0496349	0.0488496	LGI2_ADAM22	Neuron-Neuron	0.048276	0.0489035	0.0476485	NRG1_GPC1	Neuron-Neuron	0.0506113	0.049398	0.0518246
CALM3_AQP1	Neuron-Astrocyte	0.0490987	0.049444	0.0487535	RSPO3_LGR6	Neuron-Astrocyte	-0.0482504	-0.0477948	-0.048706	SEMA5B_PLXNA1	Neuron-Neuron	-0.0505148	-0.0512496	-0.04978
THBS1_PTPRJ	Endothelial-Neuron	0.0489841	0.0493094	0.0486588	NMU_ADRA2A	Neuron-Neuron	0.0481261	0.0485614	0.0476908	SPP1_S1PR1	Microglia-Astrocyte	0.0504521	0.049423	0.0514812
CORT_SSTR1	Neuron-Neuron	0.0489742	0.0492311	0.0487173	BSG_SLC16A7	Endothelial-Endothelial	0.0481003	0.0486604	0.0475402	CD44_CD74	Astrocyte-Microglia	0.0501709	0.0492633	0.0510786

### Sheet: Diseases
LV1 (84.27%)				LV2 (7.61%)				LV3 (3.92%)
Disease	Weight	CI	CI	Disease	Weight	CI	CI	Disease	Weight	CI	CI
4Rtau	0.448937	0.446918	0.450957	PS1	0.544837	0.539436	0.550238	PD	0.640688	0.630187	0.651189
3Rtau	0.437171	0.435429	0.438913	DLB	-0.481198	-0.487118	-0.475278	LOAD	-0.450546	-0.457333	-0.443759
TDP43A	0.348276	0.345975	0.350577	EOAD	0.377138	0.372024	0.382253	bvFTD	0.314068	0.303852	0.324283
TDP43C	0.324357	0.322741	0.325974	TDP43C	-0.343771	-0.347207	-0.340335	EOAD	-0.307596	-0.314533	-0.300658
svPPA	0.290064	0.287442	0.292687	ALS	0.307396	0.301892	0.312901	PNFA	0.265916	0.255744	0.276088
EOAD	0.268468	0.266437	0.270499	PD	-0.168658	-0.17377	-0.163546	TDP43C	-0.214314	-0.219947	-0.208682
LOAD	0.244193	0.242069	0.246318	LOAD	-0.138797	-0.143638	-0.133956	DLB	-0.159279	-0.166649	-0.151908
PS1	0.21871	0.21631	0.221109	3Rtau	-0.135355	-0.13957	-0.131139	4Rtau	0.126247	0.11938	0.133115
bvFTD	0.203314	0.200522	0.206107	bvFTD	-0.125948	-0.13095	-0.120945	svPPA	-0.120631	-0.129041	-0.112221
PD	0.193621	0.190909	0.196332	4Rtau	0.123822	0.119057	0.128586	ALS	0.116551	0.108885	0.124217
PNFA	0.160411	0.157522	0.1633	svPPA	-0.110821	-0.116176	-0.105466	PS1	-0.0653019	-0.0724985	-0.0581054
ALS	0.104218	0.101673	0.106762	PNFA	0.0831646	0.0769581	0.0893712	TDP43A	0.0524068	0.0449322	0.0598814
DLB	0.042481	0.0397737	0.0451883	TDP43A	-0.0164874	-0.0219332	-0.0110416	3Rtau	-0.000177861	-0.00626599	0.00591026
