## Supplementary Table 5 for "Whole-Brain Cell-Cell Interaction Axes Explaining Tissue Vulnerability Across the Neurodegenerative Spectrum"

### Sheet: 1. Weights
Pair (HBTRC; 1003 pairs)	Interaction	PLS Weight	95% CI Lower	95% CI Upper	Pair (AHBA-LOAD; 1003 pairs)	Interaction	PLS Weight	95% CI Lower	95% CI Upper
CALM3_ADCY8	Neuron-Neuron	-0.0725811	-0.0924738	-0.0526883	LGI2_ADAM22	Neuron-Neuron	-0.0938783	-0.0944455	-0.0933112
LGI2_ADAM23	Neuron-Neuron	0.0714444	0.0503377	0.092551	THBS1_CD36	Endothelial-Microglia	0.0927958	0.0921732	0.0934184
CALM2_ADCY8	Neuron-Neuron	0.0695733	0.0494631	0.0896835	THBS3_CD36	Neuron-Microglia	0.091474	0.0908905	0.0920575
CALM3_ABCA1	Neuron-Astrocyte	-0.0695177	-0.0894502	-0.0495852	CD36_TLR4	Microglia-Microglia	0.0894107	0.0887946	0.0900268
LGI4_ADAM23	Astrocyte-Neuron	-0.0691678	-0.0900707	-0.0482649	LGI2_ADAM11	Neuron-Neuron	-0.0855989	-0.0862486	-0.0849491
CALM3_KCNQ3	Neuron-Neuron	0.0685728	0.0487548	0.0883907	FGF9_FLRT1	Neuron-Neuron	-0.0844309	-0.0849752	-0.0838867
ENTPD1_ADORA2A	Neuron-Neuron	0.0684144	0.0483882	0.0884406	SEMA4F_NRP2	Neuron-Neuron	0.0837985	0.0831269	0.0844701
LGI2_ADAM11	Neuron-Neuron	0.0682786	0.0479729	0.0885843	COL1A1_CD36	Endothelial-Microglia	0.0831693	0.0825132	0.0838254
F8_LRP4	Endothelial-Neuron	-0.0682597	-0.089198	-0.0473214	CD14_CD36	Microglia-Microglia	0.0817542	0.0810717	0.0824367
LAMA1_ITGB8	Astrocyte-Neuron	0.0679115	0.0479142	0.0879087	NRG1_GPC1	Neuron-Neuron	-0.0813796	-0.0820593	-0.0806998
SLIT1_ROBO2	Neuron-Neuron	0.0678098	0.0461912	0.0894285	LAMA2_SV2C	Endothelial-Neuron	-0.0810945	-0.081673	-0.080516
ADAM23_ADAM22	Neuron-Neuron	0.0655651	0.0449119	0.0862182	CD36_TLR6	Microglia-Microglia	0.07938	0.0787322	0.0800278
ADAM23_CACNG3	Neuron-Neuron	0.0642966	0.038384	0.0902092	IL1B_ADRB2	Microglia-Microglia	0.0779597	0.0773819	0.0785376
DLL1_NOTCH1	Oligodendrocyte-Neuron	0.0634302	0.0425826	0.0842778	THBS2_CD36	Neuron-Microglia	0.0778641	0.0772426	0.0784856
CALM3_PDE1B	Neuron-Neuron	0.0632929	0.0434113	0.0831744	APOE_GPC4	Astrocyte-Astrocyte	0.077859	0.0772318	0.0784863
VCAN_EGFR	OPC-Neuron	0.0632366	0.0399375	0.0865357	FGF9_FGFR3	Neuron-Astrocyte	-0.0775339	-0.0780735	-0.0769942
DLL1_NOTCH2	Oligodendrocyte-Neuron	0.061499	0.0398798	0.0831182	LGI2_ADAM23	Neuron-Neuron	-0.075567	-0.076196	-0.0749379
ENTPD1_ADORA3	Neuron-Microglia	0.0614541	0.0404314	0.0824768	LAMC1_SV2C	Endothelial-Neuron	-0.0746846	-0.0752489	-0.0741204
PTMA_VIPR1	Neuron-Neuron	-0.061143	-0.0814259	-0.0408601	LIN7C_HTR2C	Neuron-Neuron	0.074048	0.0735357	0.0745603
FGF13_SCN8A	Neuron-Neuron	0.0610204	0.0407084	0.0813324	FAT4_DCHS1	Neuron-Neuron	0.072497	0.0718844	0.0731096
LRPAP1_SORT1	Neuron-Neuron	-0.0609342	-0.0807681	-0.0411003	CALM1_TRPC3	Neuron-Neuron	-0.0722171	-0.0728016	-0.0716325
LAMB1_CD44	Neuron-Astrocyte	-0.0605381	-0.08002	-0.0410561	PDYN_OPRM1	Neuron-Neuron	0.0720024	0.0714348	0.0725699
CALM2_PDE1B	Neuron-Neuron	-0.060436	-0.0806702	-0.0402018	PTHLH_PRLHR	Neuron-Neuron	0.0698668	0.0693421	0.0703916
BDNF_SORT1	Neuron-Neuron	-0.0603283	-0.0801806	-0.0404761	AGT_HTR2C	Astrocyte-Neuron	0.06984	0.0693061	0.0703739
LAMB1_SV2A	Neuron-Neuron	0.0597544	0.0393814	0.0801274	PDYN_OPRK1	Neuron-Neuron	0.0695907	0.0690165	0.0701649
NRG3_EGFR	Neuron-Oligodendrocyte	-0.0595678	-0.0798691	-0.0392665	PTHLH_ADCYAP1R1	Neuron-Astrocyte	0.0688713	0.0683411	0.0694014
CALM2_KCNQ3	Neuron-Neuron	-0.0591831	-0.0812426	-0.0371236	LAMB1_SV2C	Neuron-Neuron	-0.0683907	-0.0690233	-0.067758
LAMB1_CHRM1	Neuron-Neuron	0.0590044	0.0391333	0.0788756	RGMB_BMPR1B	Neuron-Astrocyte	0.0674883	0.0668314	0.0681452
CCK_CCKBR	Neuron-Neuron	0.0589331	0.0387252	0.0791411	NRG2_NRP2	Neuron-Neuron	0.0662579	0.0654555	0.0670603
CALM1_ADCY8	Neuron-Neuron	-0.0588158	-0.0787178	-0.0389138	NLGN1_GRM5	Neuron-Neuron	0.0661477	0.0656736	0.0666219
MIF_CXCR4	Oligodendrocyte-Microglia	-0.0587706	-0.0794687	-0.0380724	APOC1_APP	Microglia-Neuron	0.0659445	0.0653926	0.0664964
ADCYAP1_VIPR1	Neuron-Neuron	0.0586906	0.0382869	0.0790944	CALM1_HTR2C	Neuron-Neuron	0.0653887	0.0649257	0.0658516
GNAI2_ADCY8	Endothelial-Neuron	0.0583793	0.0379963	0.0787623	HSP90B1_ERBB2	Neuron-Astrocyte	0.0653049	0.0646072	0.0660027
LAMA1_CHRM1	Astrocyte-Neuron	-0.0582495	-0.0777837	-0.0387154	AGT_GRM7	Astrocyte-Neuron	0.0649223	0.0644286	0.0654159
CRH_VIPR1	Neuron-Neuron	0.0582386	0.0375732	0.0789039	SLIT3_ROBO1	Neuron-Neuron	0.0647766	0.0641028	0.0654503
LGI4_ADAM11	Astrocyte-Neuron	-0.0582306	-0.0788098	-0.0376513	PDYN_ADRA2A	Neuron-Neuron	0.0642919	0.0637922	0.0647917
LAMC1_CHRM1	Endothelial-Neuron	-0.0581687	-0.0773881	-0.0389493	PTHLH_ADRB2	Neuron-Microglia	0.0642828	0.0637397	0.0648259
LAMB2_CHRM1	Astrocyte-Neuron	-0.0581367	-0.0778435	-0.03843	NPY_GPR83	Neuron-Neuron	0.0639022	0.06338	0.0644244
CALM3_PDE1A	Neuron-Oligodendrocyte	0.0579695	0.0379961	0.077943	SEMA3E_NRP2	Neuron-Neuron	0.0629145	0.0622341	0.0635949
SLIT2_CXCR4	Neuron-Microglia	-0.0578738	-0.0774404	-0.0383072	SEMA3C_NRP2	Neuron-Neuron	0.0625126	0.0616716	0.0633537
COL4A5_CD44	Oligodendrocyte-Astrocyte	0.0576654	0.0382485	0.0770822	NPTX2_NPTXR	Neuron-Neuron	0.0623237	0.0618198	0.0628277
LAMC1_SV2B	Endothelial-Neuron	-0.0576611	-0.0785021	-0.03682	EFNB2_EPHA6	Neuron-Neuron	0.0622578	0.0616989	0.0628168
CD44_SLC9A1	Endothelial-Endothelial	-0.0576278	-0.0808738	-0.0343818	MADCAM1_SELL	Neuron-Endothelial	-0.0620693	-0.0627026	-0.061436
LAMA1_SV2A	Astrocyte-Neuron	-0.0575899	-0.0769163	-0.0382635	NRG1_NETO2	Neuron-Neuron	-0.0617744	-0.0624429	-0.0611059
LAMA1_SV2B	Astrocyte-Neuron	-0.0574188	-0.0773229	-0.0375148	CCL4_HTR2C	Microglia-Neuron	0.061509	0.0610327	0.0619853
NXPH1_NRXN3	Neuron-Neuron	0.0574019	0.0367542	0.0780495	CALM3_ABCA1	Neuron-Astrocyte	0.0615002	0.0609354	0.0620651
CALM2_ABCA1	Neuron-Astrocyte	0.0573921	0.0360376	0.0787467	RSPO3_LRP6	Neuron-Oligodendrocyte	0.0611838	0.0603988	0.0619688
CALM3_KCNQ5	Neuron-Neuron	0.057331	0.0378716	0.0767905	NCAN_CDH2	Astrocyte-Neuron	0.0606661	0.0601897	0.0611425
AGT_CXCR4	Astrocyte-Microglia	0.0571143	0.0379782	0.0762505	MADCAM1_CD44	Neuron-Astrocyte	-0.0601924	-0.0608049	-0.0595799
BDNF_ERBB2	Neuron-Astrocyte	-0.0570118	-0.0789093	-0.0351143	LAMA4_SV2C	Endothelial-Neuron	-0.0600815	-0.0607059	-0.0594571
LAMB2_CD44	Astrocyte-Astrocyte	0.0569426	0.0366761	0.077209	BMP2_ACVR2A	Endothelial-Neuron	0.0600669	0.0593408	0.060793
GNAS_DRD5	Neuron-Neuron	0.0565816	0.036632	0.0765311	RSPO3_FZD8	Neuron-Astrocyte	0.0599355	0.0593895	0.0604816
DLL1_NOTCH4	Oligodendrocyte-Endothelial	0.056577	0.0357011	0.0774529	LAMB2_SV2C	Astrocyte-Neuron	-0.059281	-0.0598809	-0.0586811
S100A4_ERBB2	Microglia-Astrocyte	0.0564522	0.0344229	0.0784816	IL18_IL18R1	Microglia-Neuron	0.0592199	0.0586353	0.0598045
CACNA2D3_CACNG3	Neuron-Neuron	0.0562633	0.0331555	0.0793711	CCL19_CCR1	Endothelial-Microglia	0.0583886	0.0577523	0.0590248
BDNF_NTRK2	Neuron-Astrocyte	-0.0562573	-0.0783434	-0.0341713	SLIT1_ROBO1	Neuron-Neuron	0.0582176	0.0577359	0.0586993
VIP_VIPR1	Neuron-Neuron	0.0562322	0.0353896	0.0770748	ARPC5_ADRB2	Neuron-Microglia	0.0580492	0.0574783	0.05862
PON2_HTR2A	Astrocyte-Neuron	-0.0561276	-0.07605	-0.0362052	SHANK2_GRM5	Neuron-Neuron	0.0578799	0.0574248	0.0583349
LAMB2_ITGA6	Endothelial-Neuron	0.055947	0.035211	0.0766829	NRG1_HLA-DPB1	Neuron-Neuron	-0.0578352	-0.0583895	-0.0572809
TIMP3_CD44	Astrocyte-Astrocyte	0.0557777	0.0356173	0.0759381	SLIT3_ROBO2	Neuron-Neuron	0.0576838	0.0571118	0.0582558
SPP1_ITGA4	Microglia-Microglia	-0.0557721	-0.0787563	-0.0327878	FAM3C_GLRA2	Neuron-Neuron	0.0573003	0.0564475	0.0581531
LAMA1_SDC2	Astrocyte-Astrocyte	0.0556331	0.0354725	0.0757937	LAMA1_SV2B	Astrocyte-Neuron	0.0572087	0.0566983	0.057719
NPTX1_NPTXR	Neuron-Neuron	0.0555872	0.0333666	0.0778078	NLGN4X_GRM5	Neuron-Neuron	0.0566077	0.0561232	0.0570922
DLL4_NOTCH2	Endothelial-Neuron	0.0554551	0.0352122	0.0756979	VEGFA_NRP2	Neuron-Endothelial	0.0566051	0.055797	0.0574132
LAMC1_ITGA6	Endothelial-Neuron	0.0553468	0.0348355	0.0758581	NRG1_LSR	Neuron-Endothelial	-0.0562853	-0.0569042	-0.0556665
SLIT2_ROBO2	Neuron-Neuron	0.0552304	0.0343399	0.0761209	GNAI2_EDNRB	Endothelial-Astrocyte	0.0558698	0.0551907	0.0565488
MIF_CD44	Oligodendrocyte-Astrocyte	-0.0551232	-0.0758126	-0.0344337	NPTX1_NPTXR	Neuron-Neuron	0.0557842	0.05509	0.0564783
DLL4_NOTCH1	Endothelial-Neuron	0.054979	0.0351313	0.0748267	APOC1_LSR	Microglia-Endothelial	0.0557622	0.0550834	0.0564411
NRG1_NETO2	Neuron-Neuron	0.0549269	0.034771	0.0750827	APOE_ABCA1	Astrocyte-Astrocyte	0.0555193	0.054811	0.0562276
APOE_GPC4	Astrocyte-Astrocyte	0.0543679	0.0350822	0.0736535	IGSF10_SLAMF9	Microglia-Microglia	0.0552532	0.0545177	0.0559886
LAMC1_ITGA7	Endothelial-Astrocyte	0.0543265	0.0337212	0.0749317	THBS1_PTPRJ	Endothelial-Neuron	0.0552181	0.0546435	0.0557926
GNAI2_F2R	Endothelial-Neuron	0.0542604	0.0347683	0.0737524	LAMA2_ITGA7	Endothelial-Astrocyte	-0.0548945	-0.0555373	-0.0542516
ADCYAP1_VIPR2	Neuron-Neuron	0.0540395	0.0334601	0.0746189	PAPLN_SIRPA	Astrocyte-Neuron	0.0548256	0.0542911	0.0553601
LAMB1_SV2B	Neuron-Neuron	0.0539627	0.033928	0.0739973	WNT10B_FZD2	Neuron-Astrocyte	0.054349	0.0538288	0.0548692
LAMC1_SV2A	Endothelial-Neuron	-0.0537038	-0.0743704	-0.0330372	LAMA1_GPC1	Astrocyte-Neuron	0.0543461	0.0538313	0.054861
BMP7_ACTR2	Astrocyte-Microglia	-0.0534479	-0.0752546	-0.0316412	CALM1_ABCA1	Neuron-Astrocyte	0.0536654	0.0529922	0.0543385
WNT10B_FZD4	Neuron-Neuron	-0.0534032	-0.0747105	-0.0320959	CALM3_KCNQ1	Neuron-Neuron	0.0536554	0.0530717	0.0542391
LAMA1_ITGA7	Astrocyte-Astrocyte	0.0533289	0.0332763	0.0733815	LAMA1_SV2A	Astrocyte-Neuron	0.0534978	0.0529996	0.053996
RGMA_RGMB	Astrocyte-Neuron	-0.0532196	-0.0744627	-0.0319764	CD24_SIGLEC10	Neuron-Microglia	0.0534562	0.0527912	0.0541212
WNT10B_FZD8	Neuron-Astrocyte	-0.0529627	-0.0738036	-0.0321219	CALM2_KCNQ1	Neuron-Neuron	0.0530781	0.0523936	0.0537626
LAMC1_CD44	Endothelial-Astrocyte	0.0529105	0.0330316	0.0727895	HSP90B1_TLR4	Neuron-Microglia	0.0530284	0.0524564	0.0536004
ETV5_ERBB2	Neuron-Astrocyte	-0.0528911	-0.0737293	-0.0320528	ACTR2_ADRB2	Microglia-Microglia	0.0530128	0.0524687	0.0535569
LAMB2_SV2B	Astrocyte-Neuron	-0.0528044	-0.0736734	-0.0319355	LAMA1_ITGA3	Astrocyte-Neuron	0.0529861	0.0524441	0.0535282
CALM3_SELL	Neuron-Endothelial	-0.0526661	-0.0745245	-0.0308078	LAMA1_ITGAV	Astrocyte-Neuron	0.0529686	0.0523876	0.0535495
LAMC1_ITGB4	Endothelial-Endothelial	0.0526113	0.0325187	0.072704	CALM2_GRM5	Neuron-Neuron	0.05264	0.0521037	0.0531763
SPP1_ITGAV	Microglia-Neuron	0.0525549	0.030661	0.0744489	LAMA2_SV2A	Endothelial-Neuron	-0.0526082	-0.0533163	-0.0519002
VIP_VIPR2	Neuron-Neuron	0.0525219	0.0318203	0.0732235	AGT_ADRB2	Astrocyte-Microglia	0.0526027	0.0519039	0.0533016
LAMB2_SV2A	Astrocyte-Neuron	-0.0525107	-0.0726462	-0.0323752	CALM2_ABCA1	Neuron-Astrocyte	0.0524563	0.0517185	0.053194
VCAN_CD44	OPC-Astrocyte	0.0524887	0.0303862	0.0745912	NLGN3_GRM5	Neuron-Neuron	0.0523899	0.0519046	0.0528751
GNAI2_CXCR4	Endothelial-Microglia	0.0524235	0.0326596	0.0721875	LAMA1_SDC2	Astrocyte-Astrocyte	0.0523192	0.0517234	0.052915
FSTL5_CNTN5	Neuron-Neuron	0.0522239	0.0312703	0.0731775	NCAM2_L1CAM	Neuron-Neuron	0.0521355	0.0515981	0.0526729
INHBB_ACVR1	Astrocyte-Neuron	0.0521952	0.0304351	0.0739553	GPC6_GPC4	Neuron-Astrocyte	0.0520526	0.0513397	0.0527656
SPP1_CD44	Microglia-Astrocyte	0.0521799	0.0282411	0.0761187	LAMA1_ITGA7	Astrocyte-Astrocyte	0.0520482	0.0515066	0.0525897
MAML2_NOTCH2	Astrocyte-Astrocyte	0.0521076	0.0311221	0.0730931	LAMA1_CHRM1	Astrocyte-Neuron	0.0519975	0.0515063	0.0524888
GNAI2_CAV1	Endothelial-Endothelial	0.051904	0.0309783	0.0728298	PLTP_ABCA1	Astrocyte-Astrocyte	0.0517965	0.0510768	0.0525161
GNAI2_ADRA2B	Endothelial-Neuron	0.0517774	0.030929	0.0726258	EFNB2_EPHA5	Neuron-Neuron	0.0515764	0.0510343	0.0521184
CXCL14_CXCR4	Neuron-Microglia	-0.0517162	-0.0722019	-0.0312305	LAMA1_ITGB8	Astrocyte-Neuron	0.0515743	0.0510217	0.0521269
VIM_CD44	Endothelial-Astrocyte	0.0514681	0.0314228	0.0715135	APOE_GPC5	Astrocyte-Astrocyte	0.0513975	0.0508194	0.0519757
CALM1_PDE1B	Neuron-Neuron	0.0513823	0.0309849	0.0717797	BDNF_ERBB2	Neuron-Astrocyte	0.0511674	0.0505779	0.0517569
CD44_ERBB2	Astrocyte-Astrocyte	0.0512098	0.0305734	0.0718461	PDGFB_PDGFRA	Endothelial-Neuron	0.05115	0.0505348	0.0517653

### Sheet: 2. Overlaps
Pair (HBTRC versus AHBA-LOAD voxels)	Rank in HBTRC	Rank in AHBA-LOAD
LGI2_ADAM23	2	17
CALM3_ABCA1	4	46
LGI2_ADAM11	8	5
LAMA1_ITGB8	10	97
LAMA1_CHRM1	34	94
LAMA1_SV2A	44	78
LAMA1_SV2B	45	62
CALM2_ABCA1	47	88
BDNF_ERBB2	50	99
LAMA1_SDC2	62	90
NPTX1_NPTXR	63	67
NRG1_NETO2	69	44
APOE_GPC4	70	15
LAMA1_ITGA7	78	93

### Sheet: 3. Cell Labels Comparison
Cell-cell interaction label:	HBTRC (1003 pairs)	AHBA-LOAD (1003 pairs)
Neuron-Neuron	36	37
Neuron-Astrocyte	19	24
Neuron-Endothelial	12	10
Neuron-Microglia	4	9
Astrocyte-Microglia	4	1
Astrocyte-Astrocyte	7	6
Endothelial-Astrocyte	3	2
Microglia-Microglia	1	6
Oligodendrocyte-Neuron	4	1

### Sheet: 4. Overlaps Weights
Pair	Interaction	Weight (HBTRC)	Weight (AHBA)
LGI2_ADAM23	Neuron-Neuron	0.0714444	-0.075567
CALM3_ABCA1	Neuron-Astrocyte	-0.0695177	0.0615002
LGI2_ADAM11	Neuron-Neuron	0.0682786	-0.0855989
LAMA1_ITGB8	Astrocyte-Neuron	0.0679115	0.0515743
LAMA1_CHRM1	Astrocyte-Neuron	-0.0582495	0.0519975
LAMA1_SV2A	Astrocyte-Neuron	-0.0575899	0.0534978
LAMA1_SV2B	Astrocyte-Neuron	-0.0574188	0.0572087
CALM2_ABCA1	Neuron-Astrocyte	0.0573921	0.0524563
BDNF_ERBB2	Neuron-Astrocyte	-0.0570118	0.0511674
LAMA1_SDC2	Astrocyte-Astrocyte	0.0556331	0.0523192
NPTX1_NPTXR	Neuron-Neuron	0.0555872	0.0557842
NRG1_NETO2	Neuron-Neuron	0.0549269	-0.0617744
APOE_GPC4	Astrocyte-Astrocyte	0.0543679	0.077859
LAMA1_ITGA7	Astrocyte-Astrocyte	0.0533289	0.0520482
